# Aerobicity stimulon in *Escherichia coli* revealed using multi-scale computational systems biology of adapted respiratory variants

**DOI:** 10.1101/2025.03.13.642450

**Authors:** Arjun Patel, Neha Banwani, Raegan Mink, Divya M. Prabhakaran, Snehal V. Khairnar, Adam M. Feist, Bernhard O. Palsson, Amitesh Anand

## Abstract

Energy homeostasis facilitated by the interplay of substrate-level and oxidative phosphorylation is crucial for bacterial adaptation to diverse substrates and environments. To investigate how bioenergetic systems optimize under restrictive conditions, we evolved ETS variants with distinct proton-pumping efficiencies (1, 2, 3, or 4 proton(s) per electron) on succinate and glycerol. These substrates impose unique metabolic constraints: succinate requires complete gluconeogenesis, while glycerol supports mixed glycolytic and gluconeogenic fluxes. Multi-scale computational analysis of the strains revealed (a) Growth optimization across carbon substrates for multiple ETS variants, (b) A conserved aerobicity stimulon comprising seven independently regulated gene groups that are co-regulated with increasing aerobic capacities, (c) Proteome reallocation linked to aerobicity, validated using genome-scale metabolism and expression modeling, and (d) Carbon source-specific compensatory mutations in succinate transporters and regulatory elements. These findings define the aerobicity stimulon and establish a unifying framework for understanding bacterial respiratory flexibility, demonstrating how transcriptional networks and metabolic systems integrate to achieve energy homeostasis and bioenergetic resilience.
