## Supplemental Data 4 for "Aerobicity stimulon in *Escherichia coli* revealed using multi-scale computational systems biology of adapted respiratory variants"

gene_name	pathway	locus_tag
atpC	OxiPhos	b3731
atpD	OxiPhos	b3732
atpG	OxiPhos	b3733
atpA	OxiPhos	b3734
atpH	OxiPhos	b3735
atpF	OxiPhos	b3736
atpE	OxiPhos	b3737
atpB	OxiPhos	b3738
atpI	OxiPhos	b3739
nuoN	OxiPhos	b2276
nuoM	OxiPhos	b2277
nuoL	OxiPhos	b2278
nuoK	OxiPhos	b2279
nuoJ	OxiPhos	b2280
nuoI	OxiPhos	b2281
nuoH	OxiPhos	b2282
nuoG	OxiPhos	b2283
nuoF	OxiPhos	b2284
nuoE	OxiPhos	b2285
nuoC	OxiPhos	b2286
nuoB	OxiPhos	b2287
nuoA	OxiPhos	b2288
fdnG	OxiPhos	b1474
fdnH	OxiPhos	b1475
fdnI	OxiPhos	b1476
fdoI	OxiPhos	b3892
fdoH	OxiPhos	b3893
fdoG	OxiPhos	b3894
hycG	OxiPhos	b2719
hycF	OxiPhos	b2720
hycE	OxiPhos	b2721
hycD	OxiPhos	b2722
hycC	OxiPhos	b2723
hycB	OxiPhos	b2724
hyaA	OxiPhos	b0972
hyaB	OxiPhos	b0973
hyaC	OxiPhos	b0974
hybC	OxiPhos	b2994
hybB	OxiPhos	b2995
hybA	OxiPhos	b2996
hybO	OxiPhos	b2997
cydA	OxiPhos	b0733
cydB	OxiPhos	b0734
cydX	OxiPhos	b4515
appC	OxiPhos	b0978
appB	OxiPhos	b0979
cyoD	OxiPhos	b0429
cyoC	OxiPhos	b0430
cyoB	OxiPhos	b0431
cyoA	OxiPhos	b0432
narG	OxiPhos	b1224
narH	OxiPhos	b1225
narJ	OxiPhos	b1226
narI	OxiPhos	b1227
narV	OxiPhos	b1465
narW	OxiPhos	b1466
narY	OxiPhos	b1467
narZ	OxiPhos	b1468
ynfE	OxiPhos	b1587
ynfF	OxiPhos	b1588
ynfG	OxiPhos	b1589
ynfH	OxiPhos	b1590
dmsA	OxiPhos	b0894
dmsB	OxiPhos	b0895
dmsC	OxiPhos	b0896
torC	OxiPhos	b0996
torA	OxiPhos	b0997
torZ	OxiPhos	b1872
torY	OxiPhos	b1873
ygiN	OxiPhos	b3029
lldD	OxiPhos	b3605
ykgE	OxiPhos	b0306
ykgF	OxiPhos	b0307
ykgG	OxiPhos	b0308
glpA	OxiPhos	b2241
glpB	OxiPhos	b2242
glpC	OxiPhos	b2243
glpD	OxiPhos	b3426
poxB	OxiPhos	b0871
dld	OxiPhos	b2133
ndh	OxiPhos	b1109
mdaB	OxiPhos	b3028
yliI	OxiPhos	b0837
gcd	OxiPhos	b0124
pntB	OxiPhos	b1602
pntA	OxiPhos	b1603
sthA	OxiPhos	b3962
ppk	OxiPhos	b2501
nirB	OxiPhos	b3365
nirD	OxiPhos	b3366
sdhC	OxiPhos	b0721
sdhD	OxiPhos	b0722
sdhA	OxiPhos	b0723
sdhB	OxiPhos	b0724
nrfA	OxiPhos	b4070
nrfB	OxiPhos	b4071
nrfC	OxiPhos	b4072
nrfD	OxiPhos	b4073
napA	OxiPhos	b2206
napB	OxiPhos	b2203
acpP	OxiPhos	b1094
napG	OxiPhos	b2205
napH	OxiPhos	b2204
napC	OxiPhos	b2202
caiB	OxiPhos	b0038
caiC	OxiPhos	b0037
caiD	OxiPhos	b0036
caiT	OxiPhos	b0040
aceE	Glycolysis	b0114
aceF	Glycolysis	b0115
lpd	Glycolysis	b0116
pgm	Glycolysis	b0688
gpmA	Glycolysis	b0755
ybiV	Glycolysis	b0822
fsaA	Glycolysis	b0825
agp	Glycolysis	b1002
ptsG	Glycolysis	b1101
malX	Glycolysis	b1621
pykF	Glycolysis	b1676
ppsA	Glycolysis	b1702
pfkB	Glycolysis	b1723
ydjI	Glycolysis	b1773
gapA	Glycolysis	b1779
pykA	Glycolysis	b1854
fbaB	Glycolysis	b2097
glk	Glycolysis	b2388
crr	Glycolysis	b2417
yqaB	Glycolysis	b2690
eno	Glycolysis	b2779
fbaA	Glycolysis	b2925
pgk	Glycolysis	b2926
yggF	Glycolysis	b2930
glgP	Glycolysis	b3428
malP	Glycolysis	b3417
glgA	Glycolysis	b3429
glgC	Glycolysis	b3430
glgX	Glycolysis	b3431
glgB	Glycolysis	b3432
gpmM	Glycolysis	b3612
yidA	Glycolysis	b3697
yihX	Glycolysis	b3885
pfkA	Glycolysis	b3916
tpiA	Glycolysis	b3919
glpX	Glycolysis	b3925
fsaB	Glycolysis	b3946
pgi	Glycolysis	b4025
fbp	Glycolysis	b4232
ptsH	Glycolysis	b2415
ptsI	Glycolysis	b2416
dhaM	Glycolysis	b1198
dhaL	Glycolysis	b1199
dhaK	Glycolysis	b1200
glpA	Glycolysis	b2241
glpB	Glycolysis	b2242
glpC	Glycolysis	b2243
glpD	Glycolysis	b3426
glpK	Glycolysis	b3926
pflA	Pyruvate	b0902
grcA	Pyruvate	b2579
pflB	Pyruvate	b0903
tdcE	Pyruvate	b3114
pflC	Pyruvate	b3952
pflD	Pyruvate	b3951
acs	Pyruvate	b4069
pta	Pyruvate	b2297
eutD	Pyruvate	b2458
purT	Pyruvate	b1849
tdcD	Pyruvate	b3115
ackA	Pyruvate	b2296
adhE	Pyruvate	b1241
mhpF	Pyruvate	b0351
frmA	Pyruvate	b0356
adhP	Pyruvate	b1478
ldhA	Pyruvate	b1380
dld	Pyruvate	b2133
hyfJ	Pyruvate	b2490
hyfI	Pyruvate	b2489
hyfH	Pyruvate	b2488
hyfG	Pyruvate	b2487
hyfF	Pyruvate	b2486
hyfE	Pyruvate	b2485
hyfD	Pyruvate	b2484
hyfC	Pyruvate	b2483
hyfB	Pyruvate	b2482
hyfA	Pyruvate	b2481
fdhF	Pyruvate	b4079
frmB	Pyruvate	b0355
mhpE	Pyruvate	b0352
zwf	Pentose	b1852
pgl	Pentose	b0767
gnd	Pentose	b2029
rpe	Pentose	b3386
sgcE	Pentose	b4301
rpiB	Pentose	b4090
rpiA	Pentose	b2914
tktA	Pentose	b2935
tktB	Pentose	b2465
talB	Pentose	b0008
talA	Pentose	b2464
eda	Pentose	b1850
edd	Pentose	b1851
acnB	TCA	b0118
acnA	TCA	b1276
icd	TCA	b1136
sucA	TCA	b0726
sucB	TCA	b0727
sucC	TCA	b0728
sucD	TCA	b0729
frdD	TCA	b4151
frdC	TCA	b4152
frdB	TCA	b4153
frdA	TCA	b4154
fumC	TCA	b1611
fumA	TCA	b1612
fumB	TCA	b4122
mdh	TCA	b3236
mqo	TCA	b2210
citF	TCA	b0615
citX	TCA	b0614
citD	TCA	b0617
gltA	TCA	b0720
maeA	TCA	b1479
